# Remote sensing of emperor penguin abundance and breeding success

**DOI:** 10.1101/2023.08.24.554580

**Authors:** Alexander Winterl, Sebastian Richter, Aymeric Houstin, Téo Barracho, Matthieu Boureau, Clément Cornec, Douglas Couet, Robin Cristofari, Claire Eiselt, Ben Fabry, Adélie Krellenstein, Christoph Mark, Astrid Mainka, Delphine Ménard, Jennifer Morinay, Susie Pottier, Elodie Schloesing, Céline Le Bohec, Daniel P. Zitterbart

## Abstract

Emperor penguins (*Aptenodytes forsteri*) are under increasing environmental pressure. Monitoring colony size and trends of this Antarctic seabird relies primarily on satellite imagery recorded near the end of the breeding season, when illumination levels are sufficient to capture images, but colony occupancy is highly variable. To correct population estimates for this variability, we develop a phenological model that accurately predicts the number of breeding pairs and fledging chicks, as well as key phenological events such as arrival, hatching and foraging times, from as few as six data points from a single season. The ability to extrapolate occupancy from sparse data makes the model particularly useful for monitoring remotely sensed animal colonies where ground-based population estimates are very rare or unavailable.

**Teaser:** The Emperor penguin becomes the Southern Ocean’s canary in a coal mine through remote sensing its annual breeding success.
