## Supplementary material for "Remote sensing of emperor penguin abundance and breeding success": Suplemental Information S10

### Sheet: Sheet1
colony_name	Atka Bay						Pointe Géologie
season	2018		2019		2020		2012		2013		2014		2015		2016		2017		2018		2019		2020		2021
	Count	CountChicks	Count	CountChicks	Count	CountChicks	Count	CountChicks	Count	CountChicks	Count	CountChicks	Count	CountChicks	Count	CountChicks	Count	CountChicks	Count	CountChicks	Count	CountChicks	Count	CountChicks	Count	CountChicks
ts
2012-03-01							8
2012-03-04							15
2012-03-06							12
2012-03-10							25
2012-03-11							31
2012-03-12							33
2012-03-14							48
2012-03-16							138
2012-03-18							290
2012-03-19							327
2012-03-20							534
2012-03-21							733
2012-03-22							842
2012-03-23							874
2012-03-24							1010
2012-03-25							1174
2012-03-26							1218
2012-03-27							1387
2012-03-28							1657
2012-03-29							2068
2012-03-30							2274
2012-03-31							2987
2012-04-05							3542
2012-04-12							4782
2012-04-19							6384
2012-04-26							7049
2012-05-03							6782
2012-05-10							5843
2012-05-17							4158
2012-05-21							3560
2012-05-24							3380
2012-06-01							3340
2012-06-07							3260
2012-06-16							3210
2012-06-26							3271
2012-07-05							3324	8
2012-07-12							3658	48
2012-07-20							3489	152
2012-07-30							3954	182
2012-08-14							4566	210
2012-08-21							4973	324
2012-08-28							4187	524
2012-09-06							2723	1356
2012-09-13							1882	1572
2012-09-18							1687	1750
2012-09-28							2424	2100
2012-10-07							2137	2223
2012-10-16							1964	2317
2012-10-24							1771	2287
2012-10-31							1864	2528
2012-11-09							1421	2189
2012-11-18							1230	1341
2012-11-27							891	379
2013-03-17									9
2013-03-19									30
2013-03-20									26
2013-03-21									40
2013-03-22									34
2013-03-24									67
2013-03-25									63
2013-03-26									212
2013-03-27									250
2013-03-28									384
2013-03-31									759
2013-04-08									3976
2013-04-29									7012
2013-05-13									6490
2013-05-27									3321
2013-06-03									3531
2013-06-24									3323
2013-07-11									2769
2013-07-16									3508
2013-07-23									3647
2013-07-30									3774
2013-08-06									4066
2013-08-21									3224
2013-08-26									3583
2013-09-05									2391
2013-09-13									1563
2013-09-20									1064
2013-09-28									803
2013-10-04									849	838
2013-10-11									422
2013-10-21									168	1047
2013-10-28									277	618
2013-11-03									430	633
2013-11-11										501
2014-02-01
2014-03-19											2
2014-03-20											5
2014-03-21											9
2014-03-22											16
2014-03-23											37
2014-03-24											76
2014-03-25											130
2014-03-26											170
2014-03-27											235
2014-03-28											314
2014-03-29											366
2014-03-30											481
2014-03-31											1091
2014-04-07											3831
2014-04-14											4586
2014-04-21											7043
2014-04-30											8042
2014-05-05											8115
2014-05-14											7171
2014-05-23											4125
2014-05-31											3565
2014-06-08											3765
2014-06-15											3355
2014-06-22											3230
2014-06-28											3784
2014-07-08											3549
2014-07-17											3381	3
2014-07-23											3379	13
2014-07-31											3500	72
2014-08-07											3860	66
2014-08-14											3500
2014-08-21											3367	415
2014-08-29											2075	152
2014-09-04											1850	878
2014-09-11											900	1081
2014-09-18											654	474
2014-09-25											527	225
2014-10-02											368	205
2014-10-09											509	158
2014-10-16											632	97
2014-10-23											594	81
2014-10-30											793	71
2014-11-05											934	58
2014-11-13											718	76
2014-11-20											425	96
2014-11-27											139	108
2014-12-03											57	110
2014-12-12											30	106
2014-12-18											31	114
2014-12-26											72	113
2015-01-02											77	90
2015-01-07											72	63
2015-01-14											55	13
2015-01-22											17
2015-01-29											4
2015-03-14													6
2015-03-15													6
2015-03-16													10
2015-03-17													66
2015-03-18													116
2015-03-19													159
2015-03-21													207
2015-03-22													450
2015-03-23													395
2015-03-24													420
2015-03-25													470
2015-03-26													528
2015-03-27													500
2015-03-28													814
2015-03-29													962
2015-03-30													1357
2015-03-31													2015
2015-04-01													2985
2015-04-02													3203
2015-04-03													3757
2015-04-04													3990
2015-04-05													4119
2015-04-09													5293
2015-04-16													5215
2015-04-23													6716
2015-04-30													6706
2015-05-05													6285
2015-05-08													6252
2015-05-13													6539
2015-05-21													4987
2015-05-27													3729
2015-06-04													3333
2015-06-11													3266
2015-06-19													3375
2015-06-27													3611
2015-06-28													3376
2015-07-09													2793
2015-07-16													3140
2015-07-23													3720
2015-07-30													3889
2015-08-06													4066
2015-08-13													4292
2015-08-20													3763
2015-08-27													3724
2015-08-31														1362
2015-09-04													2769
2015-09-10													2622
2015-09-19													2257	1856
2015-09-24													2324	1396
2015-10-01													1926	1636
2015-10-09													2001
2015-10-12														1558
2015-10-15													2064
2015-10-22													2187
2015-10-29													1906	1889
2015-11-06													1957
2015-11-21													1739	2635
2015-11-26													1073
2015-12-10													546
2015-12-17													104	531
2015-12-24													32	114
2016-01-02														21
2016-04-14															5973
2016-04-19															7512
2016-04-27															7655
2016-05-07															8346
2016-05-13															7271
2016-05-21															4820
2016-05-26															4237
2016-06-01															3974
2016-06-08															3872
2016-06-15															4105
2016-06-21															4494
2016-07-01															4306
2016-07-05															4356
2016-07-14															4355
2016-07-21															4364
2016-07-27															4488
2016-08-04															4505
2016-08-11															4672
2016-08-17															4307
2016-08-24															3498
2016-08-31															2794	704
2016-09-06															2424	987
2016-09-15															1964
2016-09-22															2527
2016-09-30															2412	1483
2016-10-09															2051	1833
2016-10-15															1438	1097
2016-10-21															1267	1660
2016-10-27															1272	1956
2016-11-02															1020	740
2016-11-08															689	1363
2016-11-16															512	1055
2016-11-22															476	1107
2016-11-29															285	900
2016-12-08															171	960
2016-12-13															106	922
2016-12-20															71	888
2016-12-29															35	629
2017-01-05															52	267
2017-01-11															20	85
2017-01-19															5	8
2017-03-13																	3
2017-03-20																	44
2017-03-29																	331
2017-04-05																	2805
2017-04-12																	6061
2017-04-19																	7794
2017-04-29																	8304
2017-05-04																	8634
2017-05-12																	6098
2017-05-17																	5573
2017-05-24																	4937
2017-06-01																	3708
2017-06-07																	3609
2017-06-14																	3762
2017-06-20																	3707
2017-06-30																	3640
2017-07-06																	3582
2017-07-13																	3463
2017-07-19																	3511
2017-07-27																	4392
2017-08-04																	4771
2017-08-12																	4916
2017-08-18																	4510
2017-08-23																	4304
2017-08-31																	3680	251
2017-09-08																	2297	1011
2017-09-14																	1383	1643
2017-09-20																	1769	1632
2017-09-25																	1618
2017-10-04																	1322	1836
2017-10-09																	1139	2443
2017-10-16																	2014	2423
2017-10-23																	1801	2449
2017-11-02																	1823
2017-11-11																	831	2207
2017-11-16																	1182	2544
2017-11-23																	572
2017-12-01																	358	2483
2017-12-07																	524	2565
2017-12-13																	359	2629
2017-12-20																	367	2441
2017-12-27																	348	1861
2018-01-03																	248	496
2018-01-11																	164	78
2018-01-16																	68	23
2018-03-19																			2
2018-03-25																			53
2018-03-27																			75
2018-03-31																			759
2018-04-04																			2546
2018-04-14																			6639
2018-04-14 14:08:50	2763
2018-04-18																			7712
2018-04-25																			7797
2018-04-30 11:28:41	4651
2018-05-01																			8602
2018-05-01 10:18:16	12813
2018-05-08																			8505
2018-05-15																			6794
2018-05-20 12:10:06	18707
2018-05-24																			3565
2018-05-25 12:54:12	21466
2018-05-30																			3429
2018-06-06 12:00:38	18993
2018-06-07																			3385
2018-06-13																			3814
2018-06-20 12:06:22	10988	1
2018-06-21																			2669
2018-06-28																			3396
2018-06-29 12:39:18	8605
2018-07-04 12:04:02	6150
2018-07-06																			3364
2018-07-09	11528
2018-07-09 13:17:05	11292	2
2018-07-10 12:28:15	12659
2018-07-12																			3560
2018-07-20																			3510
2018-07-25																			4222
2018-08-02																			4501
2018-08-08																			4703
2018-08-15 10:34:31	13057	11
2018-08-17																			4751
2018-08-25																			4621
2018-08-30																			4322
2018-09-03 10:52:49	13943	106
2018-09-05																			3383	597
2018-09-11 08:45:27	13858	2284
2018-09-13																			3734	248
2018-09-21																			1770	1656
2018-09-27																			1748	2553
2018-10-01 08:42:39	6573	2206
2018-10-05																			1560	2810
2018-10-11																			1529	2803
2018-10-18																			1381	2985
2018-10-25																			1913	3392
2018-11-01																			1939	3411
2018-11-06 17:46:45	7896	4624
2018-11-08																			1570	3427
2018-11-09	7108
2018-11-09 18:12:21	7388	5006
2018-11-15																			1523	3378
2018-11-22																			1812	3269
2018-11-28																			1563	2872
2018-11-30 14:37:30	2816	8112
2018-12-06																			832	2072
2018-12-07 15:21:37	2072	8572
2018-12-07 19:54:07	2428	8739
2018-12-13																			193	1038
2018-12-20																			58	153
2018-12-27 10:04:00	1326	8300
2018-12-28																			62	20
2018-12-28 10:43:35	1674	7606
2019-03-18																					85
2019-03-26																					400
2019-04-04																					3510
2019-04-04 14:44:01			297
2019-04-11																					5576
2019-04-13 13:35:05			3278
2019-04-18																					6156
2019-04-24 10:45:10			7302
2019-04-25																					7731
2019-04-25 13:48:25			10950
2019-04-28 09:46:01			14715	2
2019-04-28 14:34:24			15461
2019-05-02																					8085
2019-05-09																					6865
2019-05-12 13:55:01			16752
2019-05-15 11:05:24			19776
2019-05-16																					5589
2019-05-22 12:26:45			18889
2019-05-24																					4274
2019-05-30																					4005
2019-06-06																					4049
2019-06-06 12:52:29			13358
2019-06-13																					3592
2019-06-18 11:51:07			7561
2019-06-21																					3364
2019-06-22 12:56:31			7019
2019-06-27																					3727
2019-07-04																					3376
2019-07-06 13:48:22			4551
2019-07-13																					3261
2019-07-16 11:55:46			6173
2019-07-21																					3664
2019-07-28																					3840
2019-08-06																					4589
2019-08-08 12:48:26			10729
2019-08-09 10:39:52			11439
2019-08-11																					4589
2019-08-14 12:09:12			8266	6
2019-08-16																					4401
2019-08-17 12:44:23			12415	3
2019-08-22 12:25:17			13863	6
2019-08-24																					4225
2019-08-25 12:54:57			13550	2
2019-08-26 11:51:46			8226	2
2019-08-30																					3701
2019-08-30 13:24:16			11653	1
2019-09-06																					1714	560
2019-09-07 13:37:52			12910	13
2019-09-14 15:49:47			13700	3117
2019-09-16																					1413	1578
2019-09-16 15:26:46			12019	2758
2019-09-21 10:05:46			4755	3404
2019-09-23																					2869	1437
2019-09-26 13:37:03			6422	2621
2019-09-29																					2201	1638
2019-09-29 09:45:14			8372	3250
2019-10-01 18:47:10			4755	1822
2019-10-07																					2853	1714
2019-10-14																					2682	2306
2019-10-14 12:02:01			5897	4360
2019-10-17 15:41:18			4478	1739
2019-10-21																					2311	2518
2019-10-27 11:01:30			7312	5675
2019-10-28																					1726	2831
2019-11-04																					1485	2746
2019-11-11																					1470	2945
2019-11-12			6039	4296
2019-11-14 10:52:40			3348	4470
2019-11-17			3760	5535
2019-11-18																					1313	3115
2019-11-22			3130	6364
2019-11-25																					956	3031
2019-11-25 08:41:24			3848	6699
2019-11-27			2479	5929
2019-11-27 12:39:28			2896	6626
2019-12-08			1081	6814																	396	1528
2019-12-18																					119	718
2019-12-23																					30	100
2019-12-30																					40	30
2020-03-29																							1035
2020-04-04																							3356
2020-04-04 16:19:35					656
2020-04-11																							6013
2020-04-14 11:39:38					9938
2020-04-18																							7484
2020-04-29																							6790
2020-05-01 14:42:20					14216
2020-05-02																							6420
2020-05-07 13:59:44					14470
2020-05-09																							6145
2020-05-16																							4618
2020-05-23																							4274
2020-05-28 12:04:32					8753
2020-05-30																							4102
2020-06-06																							4083
2020-06-13																							3686
2020-06-20																							4062
2020-06-27																							4132
2020-07-07																							2144
2020-07-15																							2703
2020-07-21																							3664
2020-07-28																							4086
2020-08-06																							4274
2020-08-11 13:31:47					6544
2020-08-13																							4459
2020-08-13 12:08:54					10701	3
2020-08-15 12:07:58					11512
2020-08-20																							4409
2020-09-01																							4050
2020-09-08																							1413	465
2020-09-16																							3234	561
2020-09-24																							1904	1015
2020-10-05																							1846	2339
2020-10-05 11:31:35					7283	4584
2020-10-09 18:53:02					5790	1600
2020-10-15																							1854	2250
2020-10-19 15:05:21					7779	5383
2020-10-23																							1535	2229
2020-10-26 11:35:42					6263	3587
2020-10-30																							1510	2441
2020-11-04																							1516	3549
2020-11-04 11:32:26					4984	2828
2020-11-08 12:35:06					7749	6374
2020-11-13																							2184	2275
2020-11-14 12:40:05					6296	6692
2020-11-20																							2134	3404
2020-11-27																							947	2796
2020-12-05																							117	1280
2020-12-08																							6	114
2021-03-27																									235
2021-03-29																									800
2021-04-05																									5038
2021-04-11																									6274
2021-04-20																									8215
2021-04-25																									7352
2021-05-01																									7335
2021-05-10																									7716
2021-05-18																									5615
2021-05-23																									4521
2021-05-31																									4074
2021-06-05																									4224
2021-06-12																									4238
2021-06-20																									4323
2021-06-28																									2986
2021-07-04																									3052
2021-07-11																									3602
2021-07-17																									4013
2021-07-24																									3842
2021-07-31																									4304
2021-08-07																									4449
2021-08-14																									4700
2021-08-21																									4882
2021-08-28																									4632
2021-09-04																									3617	454
2021-09-11																									2192	1108
2021-09-19																									2711	666
2021-09-25																									3287	1519
2021-10-02																									3804	1741
2021-10-13																									3157	2648
2021-10-16																									2773	2829
2021-10-23																									1689	2970
2021-11-06																									1821	2955
2021-11-15																									1518	3390
2021-11-20																									1534	2900
2021-11-26																									1271	2519
2021-12-02																									309	2014
2021-12-09																									104	587
2021-12-15																									9	117
2021-12-24																									2	3
